# Genome data artifacts and functional studies of deletion repair in the BA.1 SARS-CoV-2 spike protein

**DOI:** 10.1101/2024.01.23.575696

**Authors:** Miguel Álvarez-Herrera, Paula Ruiz-Rodriguez, Beatriz Navarro-Domínguez, Joao Zulaica, Brayan Grau, María Alma Bracho, Manuel Guerreiro, Cristóbal Aguilar-Gallardo, Fernando González-Candelas, Iñaki Comas, Ron Geller, Mireia Coscollá

## Abstract

Mutations within the N-terminal domain (NTD) of the spike (S) protein are critical for the emergence of successful SARS-CoV-2 viral lineages. The NTD has been repeatedly impacted by deletions, often exhibiting complex and dynamic patterns, such as the recurrent emergence and disappearance of deletions in dominant variants. This study investigates the influence of repair of NTD lineage-defining deletions found in the BA.1 lineage (Omicron variant) on viral success. We performed comparative genomic analyses of more than 10 million SARS-CoV-2 genomes from GISAID to decipher the transmission success of viruses lacking S:ΔH69/V70, S:ΔV143/Y145, or both. These findings were contrasted against a screening of publicly available raw sequencing data, revealing substantial discrepancies between data repositories, suggesting that spurious deletion repair observations in GISAID may result from systematic artifacts. Specifically, deletion repair events were approximately an order of magnitude less frequent in the read-run survey. Our results suggest that deletion repair events are rare, isolated events with limited direct influence on SARS-CoV-2 evolution or transmission. Nevertheless, such events could facilitate the emergence of fitness-enhancing mutations. To explore potential drivers of NTD deletion repair patterns, we characterized the viral phenotype of such markers in a surrogate *in vitro* system. Repair of the S:ΔH69/V70 deletion reduced viral infectivity, while simultaneous repair with S:ΔV143/Y145 led to lower fusogenicity. In contrast, individual S:ΔV143/Y145 repair enhanced both fusogenicity and susceptibility to neutralization by sera from vaccinated individuals. This work underscores the complex genotype-phenotype landscape of the spike NTD in SARS-CoV-2, which impacts viral biology, transmission efficiency, and immune escape potential, offering insights with direct relevance to public health, viral surveillance, and the adaptive mechanisms driving emerging variants.
