## Supplemental Table 3 for "Genome data artifacts and functional studies of deletion repair in the BA.1 SARS-CoV-2 spike protein"

### Sheet: Sheet 1
Supplemental Table 3. Cross-reference of GISAID identifiers of genomes with deletion repairs with ENA read runs.
Haplotype	GISAID accession	ENA run accession
BA.1 RepΔ143/145	EPI_ISL_8175247	ERR8156706
BA.1 RepΔ69/70	EPI_ISL_11628119	ERR10025299
BA.1 RepΔ69/70	EPI_ISL_10722925	ERR10224986
BA.1 RepΔ69/70	EPI_ISL_10706477	ERR11562556
BA.1 RepΔ69/70	EPI_ISL_10706523	ERR11632562
BA.1 RepΔ69/70	EPI_ISL_11528193	ERR11647895
BA.1 RepΔ69/70	EPI_ISL_10087621	ERR8958963
BA.1 RepΔ69/70	EPI_ISL_10087621	ERR8981806
BA.1 RepΔ69/70	EPI_ISL_12487736	SRR19072785
BA.1 RepBoth	EPI_ISL_11073203	ERR11848180
BA.1 RepBoth	EPI_ISL_8903251	ERR8055086
BA.1 RepBoth	EPI_ISL_10632643	ERR9032212
BA.1 RepBoth	EPI_ISL_10632644	ERR9032253
BA.1 RepBoth	EPI_ISL_10673991	ERR9077334
BA.1 RepBoth	EPI_ISL_10988957	ERR9273791
BA.1 RepBoth	EPI_ISL_11375971	ERR9419309
BA.1 RepBoth	EPI_ISL_11450034	ERR9434056
BA.1 RepBoth	EPI_ISL_12131780	ERR9611733
BA.1 RepBoth	EPI_ISL_12353789	ERR9660107
