## Supplemental Table 4 for "Genome data artifacts and functional studies of deletion repair in the BA.1 SARS-CoV-2 spike protein"

### Sheet: Sheet 1
Supplemental Table 4. List of ENA records matching to repaired deletions haplotypes.
Run accession	Haplotype
SRR20921223	BA.1 RepΔ143/145
SRR20182923	BA.1 RepΔ143/145
SRR19372028	BA.1 RepΔ143/145
SRR20182497	BA.1 RepΔ143/145
SRR18554548	BA.1 RepΔ143/145
SRR25616365	BA.1 RepΔ143/145
SRR20178904	BA.1 RepΔ143/145
SRR20145550	BA.1 RepΔ143/145
SRR18047433	BA.1 RepΔ143/145
SRR21263325	BA.1 RepΔ143/145
SRR19945416	BA.1 RepΔ143/145
SRR20144999	BA.1 RepΔ143/145
SRR19944954	BA.1 RepΔ143/145
SRR25615285	BA.1 RepΔ143/145
SRR18038981	BA.1 RepΔ143/145
SRR25614600	BA.1 RepΔ69/70
SRR18533660	BA.1 RepΔ69/70
SRR18430389	BA.1 RepΔ69/70
SRR18554576	BA.1 RepΔ69/70
SRR19566289	BA.1 RepΔ69/70
SRR17138882	BA.1 RepΔ69/70
SRR20496144	BA.1 RepΔ69/70
SRR22880868	BA.1 RepBoth
SRR20182509	BA.1 RepBoth
